# Structural Genetics of circulating variants affecting the SARS-CoV-2 Spike / human ACE2 complex

**DOI:** 10.1101/2020.09.09.289074

**Authors:** Francesco Ortuso, Daniele Mercatelli, Pietro Hiram Guzzi, Federico Manuel Giorgi

## Abstract

SARS-CoV-2 entry in human cells is mediated by the interaction between the viral Spike protein and the human ACE2 receptor. This mechanism evolved from the ancestor bat coronavirus and is currently one of the main targets for antiviral strategies. However, there currently exist several Spike protein variants in the SARS-CoV-2 population as the result of mutations, and it is unclear if these variants may exert a specific effect on the affinity with ACE2 which, in turn, is also characterized by multiple alleles in the human population. In the current study, the GBPM analysis, originally developed for highlighting host-guest interaction features, has been applied to define the key amino acids responsible for the Spike/ACE2 molecular recognition, using four different crystallographic structures. Then, we intersected these structural results with the current mutational status, based on more than 295,000 sequenced cases, in the SARS-CoV-2 population. We identified several Spike mutations interacting with ACE2 and mutated in at least 20 distinct patients: S477N, N439K, N501Y, Y453F, E484K, K417N, S477I and G476S. Among these, mutation N501Y in particular is one of the events characterizing SARS-CoV-2 lineage B.1.1.7, which has recently risen in frequency in Europe. We also identified five ACE2 rare variants that may affect interaction with Spike and susceptibility to infection: S19P, E37K, M82I, E329G and G352V.

**Significance Statement:** We developed a method to identify key amino acids responsible for the initial interaction between SARS-CoV-2 (the COVID-19 virus) and human cells, through the analysis of Spike/ACE2 complexes. We further identified which of these amino acids show variants in the viral and human populations. Our results will facilitate scientists and clinicians alike in identifying the possible role of present and future Spike and ACE2 sequence variants in cell entry and general susceptibility to infection.
