## Supplementary File 2 for "Structural Genetics of circulating variants affecting the SARS-CoV-2 Spike / human ACE2 complex"

### Sheet: Sheet1
Variant	rsID	Annotation	Allele frequency	GBPM Score
N720D	rs41303171	missense_variant	0.0152796	0
K26R	rs4646116	missense_variant	0.00448978	0
L731F	rs147311723	missense_variant	0.00406396	0
S692P	rs149039346	missense_variant	0.00180921	0
G211R	rs148771870	missense_variant	0.00127351	0
K341R	rs138390800	missense_variant	0.0011005	0
S19P	rs73635825	missense_variant	0.000654854	-47.6175
R219C	rs372272603	missense_variant	0.000576618	0
D206G	rs142443432	missense_variant	0.0004131	0
D597E	rs145437639	missense_variant	0.000274691	0
I468V	rs191860450	missense_variant	0.000254979	0
R115Q	rs201900069	missense_variant	0.000161145	0
N546D	rs761944150	missense_variant	0.00015103	0
S547C		missense_variant	0.000122705	0
I741V	rs372923812	missense_variant	0.000113911	0
A614S		missense_variant	0.000103393	0
L8F	rs201035388	missense_variant	9.47526e-05	0
H378R	rs142984500	missense_variant	9.45671e-05	0
F40L		missense_variant	9.45126e-05	0
N638S	rs183135788	missense_variant	9.43913e-05	0
P263S	rs200745906	missense_variant	8.54344e-05	0
R716H	rs200540199	missense_variant	7.61854e-05	0
M332L	rs185525294	missense_variant	6.6461e-05	0
R710C	rs901495523	missense_variant	6.63967e-05	0
E329G	rs143936283	missense_variant	6.63482e-05	-4.3125
M82I	rs766996587	missense_variant	6.61713e-05	-3.09
N772S	rs764682532	missense_variant	6.61451e-05	0
E37K	rs146676783	missense_variant	5.67908e-05	-16.0725
N103H	rs143158922	missense_variant	5.67542e-05	0
D427Y	rs1316056737	missense_variant	4.73898e-05	0
S804F	rs771107251	missense_variant	4.73449e-05	0
A782V	rs147487891	missense_variant	4.73158e-05	0
A501T	rs140473595	missense_variant	3.85012e-05	0
R768W	rs140016715	missense_variant	3.8145e-05	0
R582S	rs372924787	missense_variant	3.80138e-05	0
G352V	rs370610075	missense_variant	3.80051e-05	-8.4625
V745I	rs772641644	missense_variant	3.80001e-05	0
R708W	rs776995986	missense_variant	3.79456e-05	0
G326E	rs759579097	missense_variant	3.79273e-05	0
R710H	rs370187012	missense_variant	3.7919e-05	0
L595V	rs148036434	missense_variant	3.78992e-05	0
V107A	rs139773121	missense_variant	3.78376e-05	0
D609N	rs747988885	missense_variant	3.77804e-05	0
D295G	rs776226831	missense_variant	3.76025e-05	0
R671Q		missense_variant	2.86066e-05	0
R716C	rs144869363	missense_variant	2.84981e-05	0
P696T	rs755445931	missense_variant	2.8463e-05	0
S709R	rs1052746182	missense_variant	2.84565e-05	0
T593N	rs140857723	missense_variant	2.84522e-05	0
Y252C	rs771769548	missense_variant	2.84304e-05	0
D368N	rs1228750646	missense_variant	2.84182e-05	0
F40L		missense_variant	2.83538e-05	0
V447F	rs776328956	missense_variant	2.83142e-05	0
M270V	rs766319182	missense_variant	2.83107e-05	0
N64K	rs1199100713	missense_variant	2.83035e-05	0
E483D		missense_variant	1.92528e-05	0
V672L	rs763939235	missense_variant	1.90489e-05	0
S257N	rs745514718	missense_variant	1.89946e-05	0
R582K	rs150172355	missense_variant	1.89906e-05	0
N338S	rs916715573	missense_variant	1.89887e-05	0
D767H	rs747516757	missense_variant	1.89782e-05	0
Q18K		missense_variant	1.89748e-05	0
N720S	rs746153383	missense_variant	1.89566e-05	0
S3N	rs1180242786	missense_variant	1.89541e-05	0
Q388L	rs751572714	missense_variant	1.89329e-05	0
D785Y		missense_variant	1.89138e-05	0
D785N		missense_variant	1.89138e-05	0
N159S	rs746034076	missense_variant	1.88991e-05	0
C141Y	rs1391451327	missense_variant	1.88948e-05	0
Y781H	rs902013280	missense_variant	1.88857e-05	0
K541I	rs889263894	missense_variant	1.88758e-05	0
A614T		missense_variant	1.87988e-05	0
M297L		missense_variant	1.87988e-05	0
R482Q	rs748359955	missense_variant	9.64209e-06	0
P492S	rs1221577570	missense_variant	9.62547e-06	0
F504L	rs1285805675	missense_variant	9.62445e-06	0
D216E	rs753164828	missense_variant	9.61354e-06	0
F504I	rs760281053	missense_variant	9.60006e-06	0
D494V	rs765152220	missense_variant	9.59776e-06	0
R514G		missense_variant	9.59389e-06	0
G220S	rs774621083	missense_variant	9.59076e-06	0
V506A	rs775181355	missense_variant	9.58699e-06	0
R219H	rs759590772	missense_variant	9.58626e-06	0
Y217C	rs1300152093	missense_variant	9.57497e-06	0
S511P		missense_variant	9.57203e-06	0
E667V	rs1192635576	missense_variant	9.55667e-06	0
R671P		missense_variant	9.53552e-06	0
A673G		missense_variant	9.53125e-06	0
V672A	rs1449878623	missense_variant	9.52925e-06	0
L570S	rs1305384714	missense_variant	9.52055e-06	0
V670A	rs1250368104	missense_variant	9.51737e-06	0
P729L	rs375923132	missense_variant	9.51357e-06	0
A191P	rs765733397	missense_variant	9.51185e-06	0
H195Y		missense_variant	9.50805e-06	0
T334M	rs1471486893	missense_variant	9.50679e-06	0
V755A		missense_variant	9.50588e-06	0
V184A		missense_variant	9.50146e-06	0
S740F	rs1371764870	missense_variant	9.50038e-06	0
A17S	rs1238916402	missense_variant	9.50029e-06	0
S563L	rs375352455	missense_variant	9.49983e-06	0
P235R	rs1172580854	missense_variant	9.49577e-06	0
S740P	rs1259850376	missense_variant	9.4946e-06	0
E23K	rs756231991	missense_variant	9.4937e-06	0
R115W	rs1292756480	missense_variant	9.49298e-06	0
G377V		missense_variant	9.48938e-06	0
R559S	rs1016777825	missense_variant	9.48929e-06	0
R705S		missense_variant	9.48839e-06	0
D693H	rs1462355609	missense_variant	9.48812e-06	0
E171D	rs1341206593	missense_variant	9.48398e-06	0
F400L	rs1214851578	missense_variant	9.48227e-06	0
A251T	rs886466413	missense_variant	9.48227e-06	0
L722P		missense_variant	9.48011e-06	0
N397D	rs1365935088	missense_variant	9.48011e-06	0
A99T		missense_variant	9.47993e-06	0
V700I	rs1392981937	missense_variant	9.47867e-06	0
N586Y	rs768685219	missense_variant	9.47795e-06	0
K689E	rs777410473	missense_variant	9.47445e-06	0
P389H	rs762890235	missense_variant	9.47329e-06	0
S420C		missense_variant	9.47095e-06	0
F523L	rs1019324840	missense_variant	9.4671e-06	0
R697G	rs751603885	missense_variant	9.46701e-06	0
N154K	rs1435872603	missense_variant	9.46504e-06	0
E312K	rs780574871	missense_variant	9.4636e-06	0
L410V		missense_variant	9.46307e-06	0
S776R	rs1228927272	missense_variant	9.46253e-06	0
P138L		missense_variant	9.46056e-06	0
M383T	rs1396769231	missense_variant	9.45993e-06	0
E375D	rs1395782023	missense_variant	9.45984e-06	0
A532T	rs763593286	missense_variant	9.45895e-06	0
S420P	rs1384237654	missense_variant	9.45814e-06	0
M376T	rs754076967	missense_variant	9.45725e-06	0
G448E	rs763655186	missense_variant	9.45591e-06	0
M462I	rs1463563888	missense_variant	9.45555e-06	0
N58D		missense_variant	9.4551e-06	0
N58H		missense_variant	9.4551e-06	0
N437S		missense_variant	9.45331e-06	0
Q86R	rs746808776	missense_variant	9.45028e-06	0
T445M	rs764772589	missense_variant	9.44965e-06	0
E467K	rs1270795706	missense_variant	9.44894e-06	0
L418S	rs1466701781	missense_variant	9.44787e-06	0
K771R	rs1323382709	missense_variant	9.44323e-06	0
S607G	rs1402111758	missense_variant	9.44296e-06	0
S47P		missense_variant	9.441e-06	0
D785A	rs1248729689	missense_variant	9.43922e-06	0
Y654S	rs1479485636	missense_variant	9.43833e-06	0
I446M	rs1290769028	missense_variant	9.43743e-06	0
K553T	rs899455705	missense_variant	9.43334e-06	0
M480V	rs1382719890	missense_variant	9.42907e-06	0
V283F	rs1203006090	missense_variant	9.42125e-06	0
M297I	rs745744395	missense_variant	9.42036e-06	0
I291K	rs756358940	missense_variant	9.41247e-06	0
K288T		missense_variant	9.40663e-06	0
D299G		missense_variant	9.39903e-06	0
D292V		missense_variant	9.39761e-06	0
V298A	rs1362308420	missense_variant	9.39629e-06	0
